# Urbanization and green corridors influence reproductive success and pollinators of common milkweed

**DOI:** 10.1101/2022.03.11.483986

**Authors:** Sophie Breitbart, Albert Tomchyshyn, Helene Wagner, Marc Johnson

## Abstract

Urbanization exerts many pressures on species, yet little is known about how these pressures impact species interactions. Studies of urban plant-pollinator systems provide mounting evidence that urbanization impairs pollinator movement in fragmented urban landscapes, yet the consequences for pollinator-mediated plant reproduction remains unclear. In non-urban areas, habitat corridors can facilitate the movement of organisms including pollinators, but whether these corridors facilitate plant-pollinator interactions in urban areas remains understudied. To examine how urban environments and green corridors influence plant-pollinator interactions, we measured reproductive success in the native plant common milkweed (*Asclepias syriaca*), and the community structure of its pollinators, for two years along two urban-rural transects in the Greater Toronto Area, Canada, one of which followed a green corridor. We found that urbanization decreased male fitness (i.e., pollen removal), increased fruit set (i.e., mean no. of follicles per inflorescence), and inconsistently affected female fitness (i.e., no. of follicles) in *A. syriaca*. Urbanization simultaneously decreased pollinator abundance but increased pollinator richness. Proximity to a green corridor inconsistently affected male fitness but increased reproductive effort (i.e., no. of inflorescences) in *A. syriaca*, while pollinator diversity and richness was lower in corridors. Notably, there were no consistent relationships between pollinator community structure and reproductive success in *A. syriaca* in both the presence, and absence, of a green corridor. These results demonstrate the complexity with which urbanization, green corridors, and pollinator communities can shape the reproductive investment and fitness of native plant populations.
