## Supplemental File 2 for "Urbanization and green corridors influence reproductive success and pollinators of common milkweed"

### Sheet: Data
Plant	Height (cm)	Stem width (cm)	Fresh mass (g)
29	31	3.13	3.6
28	41	7.06	17.8
21	48.4	7.51	18.2
25	51.3	5.33	13.2							NOTES:
2	53.3	3.31	6.2							-this is height vs. fresh mass; the plants were not dried.
8	56.4	3.76	9.4							-plants were collected from Erindale Park, each at least 3 meters apart.
30	57.6	7.71	22.8							-done July 12, 2020
27	58	9.72	43.2
22	59.2	5.88	22.2							R:	0.950263
4	60.8	5.58	11.4
20	62	9.31	32.4
7	64	6.58	25.6
6	66.4	5.13	27.2
31	68.4	6.89	27.8
9	70.6	7.46	28.6
19	71.8	8.29	39.4
23	73.8	9.67	54.2
24	75	12.19	46.2
18	76.6	9.44	55.6
15	78.8	8.1	38.4
1	79.2	8.02	38.8
5	80.4	9.85	46.2
26	82	11.77	70.8
14	82.4	10.13	45.6
13	85.8	11.48	55.8
3	91.4	10.2	86.4
10	104	9.55	92.8
12	104.8	12.56	109.6
17	124.6	13.63	153.8
11	127	15.08	161.8
16	133	12.7	163

### Sheet: Metadata
Online supplementary for: Urbanization and green corridors influence reproductive success and pollinators of common milkweed
Journal: Urban Ecosystems
Authors: Sophie Breitbart (1,2,3), Albert Tomchyshyn (2), Helene Wagner (1,2,3), Marc Johnson (1,2,3)
1. Department of Ecology and Evolutionary Biology
University of Toronto
25 Willcocks Street
Toronto, Ontario
Canada M5S 3B2
2. Department of Biology
University of Toronto Mississauga
3359 Mississauga Road
Mississauga, ON
Canada L5L 1C6
3. Centre for Urban Environments
University of Toronto Mississauga
3359 Mississauga Road
Mississauga, ON
Canada L5L 1C6
Corresponding author: Sophie Breitbart (https://orcid.org/0000-0001-9641-9786) (sophie.breitbart@gmail.com)
